# Mitonuclear sex determination? Empirical evidence from bivalves

**DOI:** 10.1101/2023.07.05.547839

**Authors:** Chase H. Smith, Raquel Mejia-Trujillo, Sophie Breton, Brendan J. Pinto, Mark Kirkpatrick, Justin C. Havird

**Affiliations:** Department of Integrative Biology, University of Texas at Austin, Austin, TX, USA; Department of Biological Sciences, University of Montreal, Montreal, Canada; School of Life Sciences, Arizona State University, Tempe, AZ USA; Center for Evolution and Medicine, Arizona State University, Tempe, AZ USA; Department of Zoology, Milwaukee Public Museum, Milwaukee, WI USA

**Keywords:** Sexual development, mitonuclear interactions, doubly uniparental inheritance, Unionida, mt-sncRNAs

## Abstract

Genetic elements encoded in nuclear DNA determine the sex of an individual in many animals. In bivalves, however, mitochondrial DNA (mtDNA) has been hypothesized to contribute to sex determination in lineages that possess doubly uniparental inheritance (DUI). In these cases, females transmit a female mtDNA (F mtDNA) to all offspring, while male mtDNA (M mtDNA) is transmitted only from fathers to sons. Because M mtDNA is inherited in the same way as Y chromosomes, it has been hypothesized that mtDNA may be responsible for sex determination. However, the role of mitochondrial and nuclear genes in sex determination has yet to be validated in DUI bivalves. In this study, we used DNA, RNA, and mitochondrial short non-coding RNA (sncRNA) sequencing to explore the role of mitochondrial and nuclear elements in the sexual development pathway of the freshwater mussel *Potamilus streckersoni* (Bivalvia: Unionida). We found that the M mtDNA shed a sncRNA partially within a male-specific mitochondrial gene that targeted pathways hypothesized to be involved in female development and mitophagy. RNA-seq confirmed the gene target was significantly upregulated in females, supporting a direct role of mitochondrial sncRNAs in gene silencing. These findings support the hypothesis that M mtDNA inhibits female development. Genome-wide patterns of genetic differentiation and heterozygosity did not support a nuclear sex determining region, although we cannot reject that nuclear factors are involved with sex determination. Our results provide further evidence that mitochondrial loci contribute to diverse, non-respiratory functions and provide a first glimpse into an unorthodox sex determining system.
