## Supplemental Figures, Files, and Tables for "Mitonuclear sex determination? Empirical evidence from bivalves": FileS5.csv

FUN_ID	kTotal	kWithin	kOut	kDiff	module	target_annotation	target_contig
FUN_024896	505.8590213	497.1063579	8.752663347	488.3536946	orange		1397
FUN_039180	506.8580804	497.0094751	9.848605281	487.1608698	orange	Syt13	2129
FUN_008328	502.1030431	493.354602	8.748441124	484.6061608	orange	ADRA2B	532
FUN_003106	502.1205599	493.0899858	9.030574148	484.0594116	orange	CA10_1	236
FUN_034107	501.2553628	492.7224264	8.532936443	484.18949	orange	SLC6A4	1890
FUN_011106	499.4900263	491.0013593	8.488666982	482.5126924	orange	CNGB1	651
FUN_007108	500.3596572	490.1621694	10.19748775	479.9646817	orange		459
FUN_005203	498.347855	488.5711963	9.77665864	478.7945377	orange		363
FUN_020793	498.8587324	488.2366184	10.62211401	477.6145044	orange		1196
FUN_011811	496.2136537	488.0095591	8.204094518	479.8054646	orange		687
FUN_001144	496.5878935	487.6965042	8.891389271	478.805115	orange	TMEM9	114
FUN_025200	496.2877664	487.6181889	8.669577453	478.9486115	orange		1411
FUN_025094	497.7671246	487.4558219	10.31130273	477.1445191	orange		1411
FUN_034912	497.2671632	487.2376003	10.02956289	477.2080375	orange		1915
FUN_028267	496.7859715	486.788339	9.997632516	476.7907065	orange		1571
FUN_005655	497.7814274	486.44839	11.33303739	475.1153526	orange	dmsr-8_1	380
FUN_040284	496.1426293	486.0631224	10.07950689	475.9836155	orange		2187
FUN_025081	493.3122068	485.1502336	8.161973199	476.9882604	orange	MFSD6	1408
FUN_036686	492.1433114	483.8717645	8.271546963	475.6002175	orange	CACNG7_2	1986
FUN_017424	492.5415107	482.9274756	9.614035136	473.3134405	orange		1007
FUN_003840	492.0588914	482.6474269	9.411464455	473.2359624	orange	KCNK18_1	291
FUN_032241	491.1706069	482.6224785	8.548128476	474.07435	orange	ARL6IP5	1787
FUN_020919	492.6452081	482.3472011	10.29800698	472.0491941	orange	ARFGAP1	1196
FUN_011559	489.9591543	482.3093463	7.649808044	474.6595383	orange		676
FUN_038668	491.1755459	481.5299491	9.645596829	471.8843523	orange	GPRMGL5_3	2093
FUN_022829	489.7325738	481.5279978	8.204576022	473.3234218	orange	UCHL3	1307
FUN_021299	490.8333931	481.3972986	9.436094549	471.961204	orange	CRHR2	1202
FUN_001883	491.1217694	481.0235392	10.09823015	470.9253091	orange		170
FUN_004742	489.2861978	480.9051764	8.381021354	472.5241551	orange		334
FUN_001141	490.251257	480.5155973	9.735659655	470.7799377	orange	MAPK8IP1	114
FUN_037825	492.3362169	480.3949837	11.94123321	468.4537505	orange	CALB1_2	2058
FUN_001875	491.8861172	479.7373396	12.14877767	467.5885619	orange		170
FUN_001167	486.9505819	479.3703351	7.58024674	471.7900884	orange		117
FUN_028952	487.9324147	479.2047865	8.727628192	470.4771583	orange		1601
FUN_006432	487.4199439	479.1127889	8.307154931	470.805634	orange	NKX6-1_1	433
FUN_019072	490.6644032	478.9777944	11.68660878	467.2911856	orange	NPDC1	1097
FUN_024515	490.138761	478.3670637	11.77169731	466.5953664	orange	NDRG3	1384
FUN_010109	486.5187458	478.330291	8.188454756	470.1418363	orange	CELF4	613
FUN_034829	492.1666198	477.5773893	14.58923048	462.9881588	orange	SYT2_3	1912
FUN_005991	487.1006903	477.0828562	10.01783411	467.0650221	orange		399
FUN_020756	489.0634599	476.7007708	12.36268905	464.3380818	orange	SRC42A	1196
FUN_034828	490.4335598	476.6434709	13.79008895	462.8533819	orange		1912
FUN_013409	489.043403	476.6184753	12.42492769	464.1935476	orange		762
FUN_036159	486.1338165	476.5449731	9.588843487	466.9561296	orange	PRKAR2B_1	1969
FUN_029286	483.9649809	475.7168346	8.248146241	467.4686884	orange	TACR2	1632
FUN_044454	483.5792521	475.2320618	8.347190311	466.8848715	orange		2347
FUN_044455	484.001908	475.0780622	8.923845799	466.1542164	orange		2347
FUN_014294	487.8877557	475.0568065	12.83094921	462.2258573	orange		817
FUN_016792	483.0859952	474.9788787	8.107116497	466.8717622	orange	SLCO4C1_4	978
FUN_037823	485.5629486	474.9543543	10.60859429	464.34576	orange	CALB1_1	2058
FUN_016748	485.9602584	474.6242923	11.33596604	463.2883263	orange		971
FUN_027640	483.1288508	474.0842014	9.044649338	465.0395521	orange	GABBR1_3	1532
FUN_044996	483.5303346	473.6058069	9.924527704	463.6812792	orange		2352
FUN_003700	484.8993828	473.5775247	11.32185814	462.2556666	orange		282
FUN_020064	481.6900441	472.9556888	8.734355367	464.2213334	orange	GABRB2	1147
FUN_034401	481.1597692	472.5036223	8.656146947	463.8474753	orange		1899
FUN_034486	479.9383849	472.2959368	7.642448097	464.6534887	orange		1903
FUN_001354	480.3414983	472.0503856	8.291112695	463.7592729	orange		129
FUN_007889	481.2794178	472.0101097	9.269308141	462.7408015	orange	LAMP1_1	514
FUN_006564	481.5931904	471.3411412	10.25204916	461.0890921	orange		435
FUN_015339	479.9635055	471.2915921	8.67191347	462.6196786	orange		885
FUN_006888	481.9633333	471.1793663	10.78396701	460.3953993	orange	CFAP61_1	450
FUN_027403	484.638572	471.1278822	13.51068974	457.6171925	orange	APOA1BP	1517
FUN_012263	478.6480012	470.5692472	8.078754011	462.4904932	orange		709
FUN_032763	477.478009	469.3529096	8.125099446	461.2278101	orange		1812
FUN_034104	476.7557985	469.1219454	7.633853031	461.4880924	orange		1890
FUN_025509	475.849441	467.8070939	8.04234709	459.7647468	orange	GRIA2_7	1425
FUN_033985	477.337118	466.9034939	10.43362408	456.4698698	orange		1887
FUN_039281	476.4829177	466.831388	9.651529761	457.1798582	orange		2132
FUN_044997	475.0321475	466.7234398	8.308707753	458.414732	orange	unc-17	2352
FUN_005454	475.3541592	465.8430048	9.511154376	456.3318504	orange		368
FUN_042501	475.0850014	465.5445515	9.540449958	456.0041015	orange		2308
FUN_034433	473.238109	464.4586736	8.779435455	455.6792381	orange	NPSR1_7	1902
FUN_026941	473.8838421	464.2623389	9.6215032	454.6408357	orange		1493
FUN_034109	471.8276928	464.2176229	7.61006994	456.6075529	orange		1890
FUN_019578	477.2521395	463.8243438	13.42779573	450.3965481	orange	goa-1	1123
FUN_043271	473.8149049	463.8150442	9.999860693	453.8151835	orange		2332
FUN_041023	471.7306467	463.7410419	7.989604775	455.7514372	orange		2225
FUN_034106	471.1228429	463.5051459	7.617696975	455.8874489	orange		1890
FUN_024892	475.5750204	463.4503337	12.12468667	451.325647	orange		1397
FUN_046453	469.8303257	462.7825072	7.047818457	455.7346887	orange	CDK5R1	2362
FUN_019007	469.8620223	462.2561561	7.605866211	454.6502899	orange		1093
FUN_028822	471.6570776	462.2534869	9.403590716	452.8498961	orange		1598
FUN_018257	471.8813824	462.0713882	9.809994167	452.261394	orange	ROBO1_1	1045
FUN_015422	470.9430714	461.872672	9.070399344	452.8022727	orange	GRIA2_4	891
FUN_034708	472.2368999	461.2605185	10.9763814	450.2841371	orange		1910
FUN_007797	468.5528572	461.1623691	7.390488083	453.7718811	orange	CA10_3	507
FUN_017741	469.0727584	460.4774444	8.595314075	451.8821303	orange		1024
FUN_005814	475.81596	460.4478646	15.36809549	445.0797691	orange	RAB6B	388
FUN_035981	470.2248008	460.288085	9.936715756	450.3513693	orange		1956
FUN_006573	468.8610386	460.1404741	8.720564439	451.4199097	orange		435
FUN_007576	475.5600856	460.009176	15.55090959	444.4582665	orange	APLP2	487
FUN_018977	469.2398322	459.3724128	9.867419395	449.5049934	orange		1090
FUN_021570	466.4910273	458.7911567	7.699870561	451.0912862	orange		1223
FUN_030450	473.5362513	458.6064812	14.92977001	443.6767112	orange	CDR2	1695
FUN_003737	467.8632474	458.4454192	9.417828202	449.027591	orange		283
FUN_014848	469.2479722	458.3581664	10.88980583	447.4683606	orange		855
FUN_035910	469.011712	457.8983154	11.11339659	446.7849188	orange	npr-9_4	1956
FUN_011036	466.6513287	457.8349861	8.816342616	449.0186435	orange		647
FUN_013834	465.2630276	457.5390808	7.723946755	449.8151341	orange	GABRA4_2	780
FUN_018100	465.8008208	456.8446933	8.956127444	447.8885659	orange		1036
FUN_023283	463.9239362	456.476487	7.447449233	449.0290378	orange		1324
FUN_017491	464.6235081	456.1327402	8.490767916	447.6419722	orange		1008
FUN_007457	463.6903823	455.9912825	7.699099712	448.2921828	orange	FRRS1L	476
FUN_033836	463.2676058	455.6934568	7.574149052	448.1193077	orange		1879
FUN_025507	462.0601273	455.1347477	6.925379594	448.2093681	orange	GRIA2_6	1425
FUN_018381	461.8083044	454.7067096	7.101594817	447.6051148	orange		1050
FUN_041859	463.0819091	454.6323254	8.449583719	446.1827417	orange		2261
FUN_015767	465.6965691	454.6031652	11.09340394	443.5097612	orange	MMP21_1	901
FUN_045351	465.0300939	454.5614885	10.46860538	444.0928832	orange	GRIA2_16	2354
FUN_017492	462.2666977	454.5382511	7.728446559	446.8098045	orange		1008
FUN_006435	462.5185306	453.2509807	9.267549916	443.9834308	orange	NKX6-1_2	433
FUN_004820	460.0072086	452.8754738	7.131734749	445.7437391	orange	SULT1C4_1	334
FUN_018858	459.7643809	452.6334842	7.130896628	445.5025876	orange	PCSK2_2	1088
FUN_040283	458.9836047	452.2593064	6.724298364	445.535008	orange		2187
FUN_035162	459.7634178	451.1219391	8.641478688	442.4804604	orange	CHRNA7_5	1920
FUN_015408	458.201135	450.8333459	7.367789162	443.4655567	orange		885
FUN_004332	460.5313566	450.3012993	10.23005726	440.0712421	orange	BHLHE22	317
FUN_029833	459.0116397	450.2784847	8.733155067	441.5453296	orange		1672
FUN_009171	461.7983628	449.8061626	11.9922002	437.8139624	orange	sro-1_1	569
FUN_001353	456.357253	449.5205844	6.836668618	442.6839158	orange		129
FUN_036774	458.9354997	449.2487754	9.686724243	439.5620512	orange		1997
FUN_011037	457.6933238	448.4159757	9.277348117	439.1386275	orange		647
FUN_042023	456.1649003	448.1087067	8.056193569	440.0525131	orange	NLGN3_10	2271
FUN_004897	456.1886352	448.0214809	8.167154288	439.8543266	orange		336
FUN_016833	458.4368341	447.6015156	10.83531849	436.7661972	orange		981
FUN_010982	454.6343518	447.2119858	7.422365997	439.7896198	orange	LHX3	644
FUN_042024	455.1603798	447.0973916	8.062988213	439.0344034	orange	NLGN3_11	2271
FUN_004528	459.0560181	446.6070672	12.44895094	434.1581162	orange	SNAP25	327
FUN_015265	459.2501249	445.9321807	13.31794421	432.6142365	orange		879
FUN_035445	453.2010889	445.8519031	7.349185814	438.5027172	orange		1938
FUN_031671	454.6176204	445.8350467	8.782573731	437.052473	orange		1764
FUN_002921	453.423607	445.3019861	8.121620883	437.1803652	orange	PCSK1_1	222
FUN_023117	453.7505876	445.0636739	8.686913625	436.3767603	orange		1315
FUN_023284	455.0379591	445.0614319	9.976527225	435.0849046	orange		1324
FUN_030175	454.3117878	444.8262672	9.485520599	435.3407466	orange	FIBCD1_4	1692
FUN_009555	453.005407	444.6908044	8.314602538	436.3762019	orange		588
FUN_002572	451.3726648	444.3716044	7.001060358	437.3705441	orange		205
FUN_032756	457.3926715	444.2370756	13.15559594	431.0814796	orange		1812
FUN_006278	457.3966942	443.352269	14.04442515	429.3078439	orange	PRDM8_2	422
FUN_043906	452.5206745	442.8071141	9.713560403	433.0935537	orange		2344
FUN_044554	453.8594158	442.7063267	11.15308915	431.5532375	orange	GCNT1	2347
FUN_015514	453.0577425	442.3712605	10.68648193	431.6847786	orange	SCRN2_1	896
FUN_030487	451.4387083	442.3632798	9.075428523	433.2878513	orange	SYT15_2	1695
FUN_014484	447.8340387	440.9701683	6.863870416	434.1062979	orange	VAT1L	821
FUN_004874	454.0592018	440.5373452	13.5218566	427.0154886	orange		335
FUN_028556	451.2697913	440.531932	10.73785922	429.7940728	orange		1579
FUN_015423	448.3372756	439.4015556	8.935719922	430.4658357	orange	GRIA2_5	891
FUN_006751	447.4961337	439.3965303	8.099603458	431.2969268	orange		443
FUN_031340	448.3814513	439.354286	9.027165289	430.3271207	orange	gpb5	1749
FUN_015483	447.486942	439.2696358	8.217306207	431.0523296	orange		896
FUN_022784	449.706631	439.1123465	10.59428451	428.518062	orange	NPSR1_4	1297
FUN_028264	454.6430353	438.9363189	15.70671635	423.2296026	orange		1571
FUN_006545	447.9696205	437.7631515	10.20646908	427.5566824	orange	RAP1GAP	434
FUN_029461	445.2221959	437.7132105	7.508985367	430.2042252	orange		1651
FUN_039466	444.2522249	437.5806383	6.671586587	430.9090517	orange		2145
FUN_024838	445.5017953	437.4626608	8.039134555	429.4235262	orange		1396
FUN_035583	445.0604664	437.3828299	7.677636469	429.7051935	orange		1944
FUN_022436	448.3407997	436.0014949	12.33930472	423.6621902	orange		1273
FUN_034108	442.7157037	435.7872176	6.928486162	428.8587314	orange		1890
FUN_028953	443.3245402	435.2775528	8.046987323	427.2305655	orange		1601
FUN_011391	447.1885502	435.1408426	12.04770768	423.0931349	orange		673
FUN_008973	442.5317079	434.5982093	7.933498568	426.6647107	orange		558
FUN_045713	444.9451006	433.8869077	11.05819287	422.8287148	orange	ERAP1	2356
FUN_001155	446.3084098	433.4463364	12.86207336	420.5842631	orange	KLC4	117
FUN_011737	442.3917927	433.3288379	9.062954793	424.2658831	orange		687
FUN_031645	441.7949244	432.8459803	8.94894412	423.8970361	orange	GRIA2_10	1763
FUN_007978	450.8438684	432.0941905	18.74967784	413.3445127	orange	KCNK9_2	516
FUN_006302	439.0214199	431.9955019	7.025918002	424.9695839	orange		423
FUN_020056	438.1878493	431.7060604	6.481788901	425.2242715	orange		1147
FUN_018014	440.9484009	431.408265	9.540135813	421.8681292	orange		1033
FUN_013614	440.3828288	430.9123985	9.470430279	421.4419683	orange	APBB2	769
FUN_006839	437.7706318	430.4670456	7.303586272	423.1634593	orange		445
FUN_021169	439.6484796	429.7974853	9.850994244	419.9464911	orange	KIF5B	1202
FUN_037252	436.1452234	428.8297082	7.315515217	421.5141929	orange	GPR98_5	2033
FUN_013242	437.3923224	428.5407669	8.851555523	419.6892114	orange		751
FUN_026451	436.6349541	428.5181598	8.11679431	420.4013655	orange	CACNG7_1	1458
FUN_017412	438.0864416	428.342444	9.74399757	418.5984464	orange		1007
FUN_028073	438.7834408	428.2180892	10.56535161	417.6527376	orange		1556
FUN_015766	443.0983761	427.9094513	15.18892482	412.7205264	orange		901
FUN_015094	437.2498978	427.7923082	9.457589661	418.3347185	orange	PGM2	869
FUN_003772	436.9258773	427.7015104	9.224366916	418.4771435	orange		286
FUN_041490	441.1408934	427.6858582	13.45503525	414.2308229	orange	GDI1	2242
FUN_015479	434.7818579	426.9131855	7.868672375	419.0445132	orange		896
FUN_007487	436.5082248	426.5091212	9.99910362	416.5100176	orange		477
FUN_036694	433.3934267	426.2750838	7.118342972	419.1567408	orange	NPFFR2_3	1986
FUN_044882	436.2159958	425.8341775	10.38181829	415.4523593	orange		2351
FUN_043854	433.2926308	425.6025235	7.690107229	417.9124163	orange	DPP10_1	2343
FUN_034231	433.8900634	425.5853754	8.30468798	417.2806874	orange		1897
FUN_017531	432.4343043	424.4179342	8.016370072	416.4015641	orange		1011
FUN_041716	434.0819841	424.3138587	9.768125425	414.5457333	orange		2250
FUN_036719	431.9116906	424.24002	7.671670583	416.5683494	orange		1989
FUN_020069	431.3456598	423.7082627	7.637397036	416.0708657	orange	GABRA4_3	1147
FUN_033675	431.1939118	423.6862218	7.507689998	416.1785318	orange	ACT1	1876
FUN_043450	433.0420388	423.6733034	9.36873532	414.3045681	orange	NRXN2_2	2335
FUN_035957	431.3866249	423.6423973	7.744227642	415.8981696	orange		1956
FUN_012839	435.0897632	423.3746224	11.71514074	411.6594817	orange	ACTR1A	742
FUN_029920	430.7125543	422.9245789	7.787975462	415.1366034	orange	SYT11	1683
FUN_022235	433.0559943	422.8871531	10.16884127	412.7183118	orange		1259
FUN_044085	429.4090164	422.7928047	6.616211718	416.1765929	orange	GABBR2_2	2344
FUN_046783	429.6263784	422.3421924	7.284185948	415.0580065	orange		1683
FUN_025547	429.2922295	422.0935601	7.198669487	414.8948906	orange		1427
FUN_016029	429.8718992	421.9927946	7.879104563	414.1136901	orange		922
FUN_033100	428.5512305	421.6918733	6.859357189	414.8325162	orange		1830
FUN_002886	431.7467322	420.7747896	10.97194259	409.802847	orange		222
FUN_003788	426.7781243	420.0457395	6.732384847	413.3133546	orange	TSPAN33	286
FUN_046818	433.6942162	419.9733864	13.72082978	406.2525566	orange	ZDHHC14_3	182
FUN_012427	426.7614984	419.9250105	6.836487893	413.0885226	orange	NRSN1	713
FUN_021182	428.35842	419.1652271	9.193192934	409.9720341	orange		1202
FUN_047176	426.2711765	419.1504111	7.120765377	412.0296457	orange		896
FUN_013097	429.5673537	418.9042291	10.66312462	408.2411045	orange		746
FUN_033765	431.8532735	418.8455523	13.00772118	405.8378311	orange	PDE11A_1	1877
FUN_002834	428.4177951	418.5993107	9.818484464	408.7808262	orange	NELL1	218
FUN_007934	426.2748304	418.5041261	7.770704373	410.7334217	orange	KCTD16	515
FUN_000864	425.4251884	418.3813741	7.043814295	411.3375598	orange	TPH1	86
FUN_017300	428.9072553	417.9191686	10.9880867	406.9310819	orange		1005
FUN_004346	426.2457271	417.5050921	8.740634984	408.7644571	orange		318
FUN_005455	427.0377714	416.5097465	10.52802494	405.9817216	orange		368
FUN_003247	424.1395226	416.2539114	7.885611177	408.3683002	orange	CA10_2	257
FUN_020400	422.7444923	415.5748666	7.16962568	408.4052409	orange		1160
FUN_013511	427.772322	415.2404643	12.53185773	402.7086066	orange	KIF3A	769
FUN_033979	427.2149604	414.1667588	13.04820159	401.1185573	orange		1887
FUN_046956	430.6611318	413.4313166	17.22981515	396.2015015	orange		2287
FUN_047150	421.4933087	413.4222861	8.071022594	405.3512635	orange		755
FUN_011290	425.7017218	413.220109	12.4816128	400.7384962	orange	SNX4	664
FUN_047198	426.7524847	413.1732877	13.57919699	399.5940907	orange		961
FUN_014418	421.7322726	412.4602803	9.271992347	403.1882879	orange		821
FUN_016600	429.710983	411.3831007	18.32788229	393.0552185	orange	PLSCR1	961
FUN_015768	423.5610602	411.370593	12.19046719	399.1801259	orange	MMP21_2	901
FUN_018619	431.0605262	411.2149353	19.8455909	391.3693444	orange		1070
FUN_021528	421.00786	411.0321332	9.975726825	401.0564063	orange		1218
FUN_024350	417.8343	410.9369039	6.897396188	404.0395077	orange		1374
FUN_010601	418.4717309	410.8906139	7.581116939	403.309497	orange	CPK17	630
FUN_013096	419.2952702	410.6962641	8.599006075	402.097258	orange		746
FUN_003803	424.3849004	410.4947313	13.89016915	396.6045621	orange		286
FUN_028628	425.8820773	409.1957825	16.68629476	392.5094877	orange	KCNK9_3	1583
FUN_013213	424.6950601	408.6846104	16.01044974	392.6741606	orange		749
FUN_045712	422.2275943	408.2750044	13.95258987	394.3224146	orange		2356
FUN_005861	417.8245514	408.002202	9.82234944	398.1798525	orange		395
FUN_015370	420.8500714	407.1291343	13.72093712	393.4081971	orange		885
FUN_027504	415.8072734	406.6997932	9.107480163	397.5923131	orange		1522
FUN_007787	428.3744798	406.6314182	21.74306159	384.8883566	orange		506
FUN_003738	420.0882085	406.5777511	13.51045735	393.0672938	orange		283
FUN_016682	413.8652903	406.2565418	7.608748431	398.6477934	orange		966
FUN_012357	417.8667958	406.1702789	11.69651682	394.4737621	orange		710
FUN_001376	416.9935079	405.188385	11.80512289	393.3832621	orange	STO2	130
FUN_014746	416.6529509	404.6381175	12.01483343	392.6232841	orange		846
FUN_020709	418.8368912	404.602021	14.23487015	390.3671509	orange	SYNGR1	1192
FUN_013196	421.7088348	403.5340417	18.17479306	385.3592487	orange		749
FUN_029162	412.8913835	403.0665031	9.824880436	393.2416227	orange	gar-1	1619
FUN_044398	417.6366837	401.970979	15.66570472	386.3052742	orange	DCTN1	2347
FUN_035057	409.4533707	401.0502409	8.403129882	392.647111	orange		1919
FUN_043812	407.0515892	398.5626175	8.488971696	390.0736458	orange		2342
FUN_024609	408.4372077	398.0656113	10.37159643	387.6940149	orange		1386
FUN_005218	410.6824656	397.9147111	12.76775447	385.1469566	orange	DAG1_1	363
FUN_007942	411.4876095	397.5657758	13.92183372	383.643942	orange	MTMR6	515
FUN_037412	406.085052	397.5390724	8.545979621	388.9930928	orange		2042
FUN_026945	408.4282999	397.1183154	11.30998445	385.808331	orange		1493
FUN_025224	407.0371464	396.9046244	10.13252197	386.7721025	orange		1411
FUN_010723	405.6009241	396.7534886	8.847435545	387.906053	orange	TUB2_1	632
FUN_015999	404.3596277	396.6113993	7.748228433	388.8631708	orange	RASL10B	922
FUN_028569	403.2682076	396.5986793	6.669528309	389.929151	orange		1579
FUN_022649	403.2731558	396.4571573	6.815998481	389.6411588	orange	GLRA3_4	1292
FUN_029452	405.0943291	395.6702357	9.424093399	386.2461424	orange	MAP2	1651
FUN_014332	416.6030827	394.9512338	21.65184892	373.2993848	orange	CHL1_3	817
FUN_038957	419.1514957	394.2536067	24.89788901	369.3557177	orange		2121
FUN_029568	408.346977	394.0704509	14.27652611	379.7939248	orange	KCNK1	1661
FUN_039677	411.0500322	393.5522559	17.49777631	376.0544796	orange		2158
FUN_012521	414.5144755	393.3273066	21.1871689	372.1401377	orange		716
FUN_026824	401.3004719	393.303373	7.997098913	385.3062741	orange		1476
FUN_024218	407.3410238	393.2549021	14.08612163	379.1687805	orange	ROR1_1	1359
FUN_006840	401.1771189	392.8489879	8.328131074	384.5208568	orange		445
FUN_017254	402.6387448	392.3583806	10.28036425	382.0780163	orange	CHL1_5	1005
FUN_005664	405.2439487	392.2407062	13.00324254	379.2374637	orange		380
FUN_004836	399.9874417	392.137101	7.850340796	384.2867602	orange		335
FUN_001624	400.3386142	391.7138448	8.624769366	383.0890755	orange		147
FUN_018357	398.5002273	390.8591887	7.641038629	383.21815	orange	ABCB9	1050
FUN_038951	408.6053454	390.6190287	17.98631667	372.632712	orange		2121
FUN_020497	400.9828332	390.5699782	10.41285504	380.1571232	orange		1177
FUN_046004	398.9842152	390.236019	8.748196144	381.4878229	orange	SYT16	2358
FUN_034459	404.0894813	388.6471501	15.44233118	373.2048189	orange	PITX2	1903
FUN_018374	398.5994228	387.9064476	10.69297522	377.2134724	orange	PAFAH1B1	1050
FUN_023411	406.0717892	387.7290137	18.34277549	369.3862382	orange		1326
FUN_009263	394.3425587	387.0907685	7.251790254	379.8389782	orange		570
FUN_027485	411.5502002	386.6561774	24.89402282	361.7621545	orange	FSTL5	1522
FUN_023780	398.6948922	386.2259403	12.46895189	373.7569884	orange	UPP1_2	1338
FUN_034301	393.703569	385.4040403	8.299528681	377.1045116	orange		1899
FUN_039178	391.6722497	385.3904092	6.281840574	379.1085686	orange	SYT12	2129
FUN_003299	392.7398807	384.7167652	8.023115405	376.6936498	orange	TSPAN7_1	259
FUN_010045	397.6501552	384.3780667	13.27208849	371.1059782	orange		610
FUN_019186	393.0055003	384.1303874	8.875112955	375.2552744	orange	WISP1	1102
FUN_009475	406.8833276	383.4152361	23.46809152	359.9471446	orange	ABCG2_1	585
FUN_008790	397.7040115	383.2925091	14.41150233	368.8810068	orange	TACC2	552
FUN_013736	403.8195917	382.6751927	21.14439904	361.5307936	orange		773
FUN_017425	391.5443213	382.6113723	8.932949013	373.6784233	orange		1007
FUN_043312	397.7910946	382.5981073	15.19298727	367.4051201	orange		2332
FUN_039067	388.7178847	380.7917102	7.926174512	372.8655357	orange		2125
FUN_014938	387.2269324	380.562292	6.664640444	373.8976515	orange		857
FUN_017255	387.0693031	380.0084458	7.060857231	372.9475886	orange		1005
FUN_014022	391.5815054	379.7753078	11.8061976	367.9691102	orange	POLD4	798
FUN_044023	388.2098668	379.6725293	8.537337547	371.1351917	orange		2344
FUN_033990	390.4536838	379.5850493	10.86863452	368.7164148	orange		1887
FUN_013482	388.0358074	378.9989934	9.036813977	369.9621794	orange	TRIM2_1	769
FUN_008051	390.045939	377.8776071	12.16833188	365.7092752	orange		520
FUN_008747	391.6982098	377.5938433	14.10436655	363.4894767	orange		550
FUN_042887	387.8823344	376.048714	11.83362047	364.2150935	orange	DYNC1I2	2322
FUN_021596	389.7376197	375.838117	13.89950263	361.9386144	orange		1225
FUN_035930	382.2050387	374.1349175	8.070121253	366.0647962	orange		1956
FUN_043114	387.1785707	373.2195827	13.95898801	359.2605947	orange	TENM2	2329
FUN_042886	384.1082513	372.8508532	11.25739803	361.5934552	orange		2322
FUN_031103	384.1623472	372.6478217	11.51452549	361.1332962	orange		1730
FUN_009348	381.6548329	372.1476568	9.507176076	362.6404807	orange		577
FUN_015670	389.622892	371.8270751	17.79581692	354.0312582	orange	ABCG5_5	900
FUN_041677	381.2849551	371.7950798	9.489875283	362.3052045	orange	PRKAR1A	2246
FUN_010802	377.8038977	371.1563992	6.647498517	364.5089007	orange	PTH1R_1	636
FUN_017692	381.3018314	370.5537101	10.7481213	359.8055888	orange		1018
FUN_025039	379.3293631	369.9334538	9.395909347	360.5375444	orange		1406
FUN_008219	378.2684765	369.8942993	8.374177173	361.5201222	orange	Calm2_3	528
FUN_024298	387.6965179	369.6413903	18.05512759	351.5862627	orange		1367
FUN_046825	381.5163349	369.2414794	12.27485542	356.966624	orange	KLHL36	1888
FUN_014397	385.8171829	369.2374752	16.57970776	352.6577674	orange		820
FUN_030956	387.5023241	368.6920099	18.81031418	349.8816957	orange	GLRA3_5	1724
FUN_034785	381.6443032	368.336358	13.30794521	355.0284128	orange		1912
FUN_044471	378.5123172	367.5440289	10.96828827	356.5757407	orange		2347
FUN_045445	376.5083647	366.9020576	9.606307041	357.2957506	orange	RTEL1	2355
FUN_035846	386.5106344	366.7776038	19.73303068	347.0445731	orange	ARL6IP1	1953
FUN_040579	380.5070316	366.5485103	13.95852132	352.589989	orange	CACFD1	2206
FUN_046717	380.300784	366.2986594	14.00212462	352.2965348	orange	VAMP1	1386
FUN_041897	376.0234029	366.287311	9.736091918	356.551219	orange	VAMP4	2262
FUN_010953	371.9592243	365.7785256	6.180698655	359.5978269	orange	MMEL1_2	643
FUN_027687	375.9778083	365.7317918	10.24601648	355.4857753	orange		1533
FUN_045091	385.6112005	365.4206044	20.19059611	345.2300083	orange	WBP2	2352
FUN_028080	374.8251106	365.3176194	9.507491274	355.8101281	orange		1558
FUN_034815	370.475151	364.5683898	5.906761237	358.6616285	orange		1912
FUN_008401	372.6422489	363.1995659	9.442683017	353.7568828	orange		535
FUN_015992	374.2779615	363.0046821	11.27327939	351.7314027	orange	SGSM2	922
FUN_033957	368.885046	362.9042952	5.980750787	356.9235444	orange		1887
FUN_017065	380.7276047	361.9861567	18.74144799	343.2447088	orange	PDE9A	988
FUN_037479	371.870489	361.4109432	10.45954581	350.9513974	orange	DENND11	2047
FUN_013832	371.292876	360.5108375	10.78203845	349.7287991	orange	GABRA4_1	780
FUN_037177	366.868542	358.1392119	8.729330043	349.4098819	orange	OR1L8_7	2023
FUN_022654	372.5375491	357.5903806	14.9471685	342.6432121	orange	ATP8A1	1292
FUN_040727	367.2078091	356.1178481	11.08996105	345.027887	orange		2210
FUN_013109	372.21337	356.0481639	16.16520609	339.8829578	orange		747
FUN_030128	362.6800167	355.9320883	6.747928448	349.1841598	orange		1691
FUN_039723	379.9150339	355.3672158	24.54781816	330.8193976	orange		2160
FUN_011179	365.5419719	355.273685	10.26828684	345.0053982	orange		662
FUN_045420	374.1393443	354.9566129	19.18273138	335.7738816	orange		2355
FUN_013030	364.5799615	354.3928494	10.18711204	344.2057374	orange	DCTN2	746
FUN_036041	388.793791	354.158251	34.63554006	319.5227109	greenyellow		1961
FUN_002838	363.5440048	353.9505661	9.593438632	344.3571275	orange		218
FUN_010530	362.1634272	353.8530145	8.310412711	345.5426017	orange		628
FUN_042883	365.398898	353.6311372	11.76776084	341.8633763	orange		2322
FUN_040854	384.4826878	353.5577867	30.92490119	322.6328855	violet		2218
FUN_036064	386.2915084	353.292839	32.99866938	320.2941696	violet		1961
FUN_001475	369.7370641	353.1028293	16.6342348	336.4685945	orange		138
FUN_040430	384.6052302	353.0399244	31.56530575	321.4746186	violet		2194
FUN_040936	387.7088204	353.0139849	34.6948355	318.3191494	violet		2218
FUN_010081	387.7887336	352.737742	35.05099157	317.6867504	violet		613
FUN_037136	370.6979388	352.440032	18.25790677	334.1821253	orange	KCTD10	2020
FUN_040432	382.7524051	351.6825634	31.06984172	320.6127217	violet		2194
FUN_025190	360.846515	350.228515	10.61799998	339.610515	orange		1411
FUN_046827	360.895548	350.1580978	10.73745022	339.4206476	orange	NF1_2	1892
FUN_046615	364.2310785	349.8912872	14.33979128	335.5514959	orange	ROBO1_3	1045
FUN_028625	379.6878423	349.8264063	29.86143598	319.9649703	violet		1583
FUN_010767	367.0982916	349.401551	17.69674069	331.7048103	orange		634
FUN_008636	364.5931177	349.3738181	15.21929963	334.1545184	orange	STXBP1	547
FUN_002649	357.1535969	348.2441869	8.909409999	339.3347769	orange	SLC4A7_2	207
FUN_025409	366.9956016	347.9655547	19.03004682	328.9355079	orange		1419
FUN_030163	363.4533167	347.657851	15.79546571	331.8623853	orange		1691
FUN_009016	380.1196204	346.9895716	33.13004878	313.8595228	violet		560
FUN_017190	376.9490648	346.6012702	30.3477946	316.2534756	violet		1004
FUN_020707	360.8002865	346.3760932	14.42419322	331.9519	orange		1192
FUN_041157	377.294236	346.2578205	31.03641553	315.2214049	greenyellow	MCM4	2232
FUN_034230	353.7780826	346.191824	7.586258623	338.6055654	orange		1897
FUN_040425	377.4589815	345.9721392	31.48684223	314.485297	violet		2194
FUN_011926	356.1271892	345.9047265	10.22246266	335.6822639	orange	JMJD7	696
FUN_018840	359.6239863	345.6563736	13.96761266	331.688761	orange		1087
FUN_004828	354.4362834	344.4906002	9.945683193	334.544917	orange		335
FUN_023554	350.8939971	344.2309257	6.663071404	337.5678543	orange	REM1_2	1332
FUN_013785	359.7095059	343.9909922	15.7185137	328.2724785	orange	IAP2_1	778
FUN_011742	374.6988905	343.6016273	31.09726321	312.5043641	violet		687
FUN_026949	355.7772143	343.403169	12.37404529	331.0291237	orange		1493
FUN_023872	377.944371	342.9934178	34.95095311	308.0424647	greenyellow	ORC1	1341
FUN_042144	376.9085441	342.788395	34.12014903	308.668246	violet		2280
FUN_009262	349.6386335	342.6345433	7.004090228	335.6304531	orange	SCG5	570
FUN_020233	358.4979057	342.5203112	15.97759448	326.5427167	orange	CLVS1	1152
FUN_009476	353.6814997	342.2682822	11.41321745	330.8550648	orange	ABCG5_1	585
FUN_001507	380.9409501	341.5984952	39.3424549	302.2560403	violet		138
FUN_041858	348.7748064	341.4696735	7.305132915	334.1645405	orange		2261
FUN_006199	351.2038467	341.3445624	9.859284305	331.4852781	orange		421
FUN_011927	352.3792297	341.2436093	11.13562047	330.1079888	orange		696
FUN_046312	373.5222806	340.849647	32.67263358	308.1770134	greenyellow	CDT1	2360
FUN_045347	358.0793105	340.482105	17.59720552	322.8848995	orange	UBE2B	2354
FUN_034477	375.4153088	340.4005674	35.0147414	305.385826	greenyellow	MSH4	1903
FUN_028399	371.8947638	339.9823449	31.91241898	308.0699259	violet		1576
FUN_012321	350.665954	339.3786215	11.28733251	328.091289	orange		709
FUN_021339	353.4439534	339.3723743	14.07157916	325.3007951	orange	CDS1	1207
FUN_009944	369.9599401	339.3406392	30.61930094	308.7213383	violet		606
FUN_031584	349.5331464	339.15049	10.38265641	328.7678335	orange		1757
FUN_042712	348.1480401	338.2774885	9.87055163	328.4069368	orange	PLSCR3_2	2314
FUN_040721	373.0024626	338.1710169	34.83144572	303.3395712	violet		2210
FUN_015452	365.5836543	337.841061	27.7425933	310.0984677	violet	FCN2_7	896
FUN_024557	372.5637818	337.8244978	34.73928409	303.0852137	greenyellow		1386
FUN_024297	365.3454826	337.7987311	27.54675148	310.2519796	orange		1367
FUN_021875	368.9191931	337.701429	31.21776406	306.4836649	violet		1234
FUN_031492	356.4605233	337.6205444	18.83997892	318.7805655	orange	WBSCR27_3	1754
FUN_040427	364.6497466	336.8618092	27.7879374	309.0738718	violet		2194
FUN_002944	367.3607584	336.727933	30.63282538	306.0951076	violet	MUC3A_1	226
FUN_011533	343.4125448	336.3931881	7.019356704	329.3738314	orange	RGS20	676
FUN_003449	372.2379554	336.250183	35.98777243	300.2624105	violet		269
FUN_022410	375.6148811	336.1680903	39.44679081	296.7212995	violet	HVCN1_10	1270
FUN_016080	369.5161494	336.1364305	33.37971882	302.7567117	greenyellow		934
FUN_001699	369.5362959	335.8865231	33.64977277	302.2367504	violet		156
FUN_011779	379.5735726	335.7351026	43.83846998	291.8966326	greenyellow	ARMC1	687
FUN_014536	365.7412493	335.6083531	30.13289613	305.475457	violet	CUZD1_2	823
FUN_001240	371.4900349	335.6043353	35.88569955	299.7186358	greenyellow		122
FUN_007671	374.6651854	335.5840332	39.08115219	296.502881	greenyellow	ATAD5	503
FUN_024119	343.537798	334.9817131	8.55608496	326.4256281	orange	ELOVL7_2	1359
FUN_036792	372.5518714	334.9205606	37.63131085	297.2892497	greenyellow		1997
FUN_029071	360.9757835	334.9044286	26.07135483	308.8330738	violet		1606
FUN_029919	341.525203	334.7888894	6.736313614	328.0525758	orange		1683
FUN_010080	362.6463259	334.7375011	27.9088248	306.8286763	violet		613
FUN_008727	374.7437651	334.4901959	40.25356921	294.2366267	violet		549
FUN_024120	348.9414988	334.3794588	14.56203999	319.8174189	orange	PTCHD3_7	1359
FUN_022701	351.496015	334.2944207	17.20159432	317.0928264	orange	KCNIP4	1294
FUN_001201	343.4573769	334.2777503	9.179626578	325.0981237	orange	RUFY1	120
FUN_032257	364.2438813	334.2176544	30.02622693	304.1914274	greenyellow	STARD7_3	1787
FUN_036988	368.9724181	334.2084585	34.7639596	299.4444989	violet	BIRC2_54	2008
FUN_037000	352.0484566	333.9541693	18.09428723	315.8598821	orange	LRPAP1	2010
FUN_038879	358.9325559	333.7303455	25.20221043	308.5281351	orange		2114
FUN_009178	351.8634288	332.9270652	18.93636362	313.9907015	orange	DYNC1LI1	569
FUN_013575	360.1412887	332.6473186	27.49397009	305.1533485	violet	NIPAL1_1	769
FUN_016135	364.1098947	332.6167791	31.49311566	301.1236634	violet		936
FUN_017689	366.1214622	332.4361129	33.68534937	298.7507635	violet		1018
FUN_015424	340.2453872	331.9816532	8.263734044	323.7179191	orange	GRIA4	891
FUN_028676	363.7226284	331.9589522	31.76367622	300.1952759	violet		1591
FUN_036986	369.3519989	331.8127856	37.53921327	294.2735723	violet	IAP2_2	2008
FUN_017830	372.9367674	331.7803838	41.15638368	290.6240001	greenyellow		1025
FUN_021814	363.7034526	330.5248031	33.17864947	297.3461537	violet		1234
FUN_037254	359.5615446	330.0619427	29.49960188	300.5623408	violet		2033
FUN_012966	359.7873063	329.9425208	29.84478557	300.0977352	violet		746
FUN_015707	359.3551594	329.8229799	29.53217946	300.2908005	violet	DEGS1_2	901
FUN_026185	363.6980515	329.7734694	33.92458218	295.8488872	violet		1441
FUN_027684	367.6700636	329.5217285	38.14833507	291.3733934	violet		1533
FUN_004542	342.7631251	329.4937895	13.26933563	316.2244539	orange	inafm2	327
FUN_041400	369.99362	329.3986078	40.5950122	288.8035956	greenyellow	NEDD1	2242
FUN_013697	342.5449064	329.0584964	13.48640998	315.5720864	orange	SNX25	773
FUN_034510	365.9236806	328.9460561	36.9776245	291.9684316	greenyellow		1903
FUN_017386	346.0762985	328.5357981	17.54050039	310.9952977	orange	NAALAD2_3	1007
FUN_046118	367.6378146	328.3621033	39.27571123	289.0863921	greenyellow	EXO1	2359
FUN_041282	340.1894456	328.3546889	11.83475667	316.5199322	orange	VPS33B	2234
FUN_035719	344.3979324	328.0948791	16.30305332	311.7918258	orange		1953
FUN_008610	340.9593148	327.9499673	13.00934749	314.9406198	orange		547
FUN_001238	340.8826133	327.9411343	12.941479	314.9996553	orange	GNB4	122
FUN_014237	362.976598	327.8692112	35.10738675	292.7618245	violet		809
FUN_041148	344.2821099	327.4095684	16.87254154	310.5370268	orange		2232
FUN_027938	359.1516969	327.1974568	31.95424009	295.2432167	violet		1550
FUN_040402	361.2477384	327.0235729	34.22416543	292.7994075	greenyellow		2194
FUN_045796	353.0256105	326.9358099	26.08980066	300.8460092	violet	Tspan18_14	2357
FUN_044124	354.343803	326.6173925	27.72641059	298.8909819	greenyellow	SYCP3	2344
FUN_028626	354.516222	326.4144153	28.10180666	298.3126086	violet		1583
FUN_026183	364.5137136	326.2009538	38.31275982	287.888194	violet		1441
FUN_000052	370.426693	326.163605	44.26308808	281.9005169	greenyellow	MKI67	32
FUN_045554	357.7302672	326.1205551	31.60971206	294.5108431	violet	ADAM10_2	2356
FUN_035897	356.3145695	325.9945876	30.31998198	295.6746056	violet	FOXJ1	1956
FUN_015564	369.6026576	325.7117656	43.890892	281.8208736	greenyellow		896
FUN_042242	356.600554	325.5167225	31.08383151	294.432891	greenyellow	APEX1	2292
FUN_045839	334.3687291	325.4122322	8.956496884	316.4557353	orange	B3GALT1_8	2357
FUN_042926	353.6691987	325.2853152	28.38388353	296.9014317	violet		2323
FUN_003328	355.9689562	325.0038036	30.9651526	294.038651	violet		261
FUN_013524	342.9501906	324.8387264	18.11146418	306.7272622	orange	NDFIP1	769
FUN_016264	342.5930914	324.7380475	17.85504393	306.8830036	orange	ZNFX1_5	944
FUN_030211	354.4222535	324.4855706	29.93668289	294.5488877	violet	CDH23_3	1693
FUN_022403	352.5329925	324.4484338	28.08455875	296.363875	violet		1268
FUN_002836	335.4250979	324.1028807	11.32221721	312.7806634	orange	NELL2	218
FUN_016786	335.0873652	324.0375804	11.0497848	312.9877956	orange	HCN3_1	977
FUN_012843	363.1828695	323.6467472	39.53612224	284.110625	violet	TNIP2	742
FUN_024690	368.8531055	323.2563278	45.5967777	277.6595501	violet	TNFRSF11B	1386
FUN_008765	348.7696668	323.2486154	25.52105144	297.7275639	greenyellow		550
FUN_042563	353.6604048	323.1637467	30.49665815	292.6670885	violet		2311
FUN_015871	357.6049815	323.0741491	34.53083238	288.5433167	greenyellow	PRDM9	908
FUN_039009	337.1881438	322.6560043	14.53213952	308.1238647	orange		2123
FUN_020276	352.1510095	322.6386003	29.51240916	293.1261912	greenyellow		1155
FUN_015625	330.5642821	322.5393972	8.024884871	314.5145124	orange		898
FUN_008537	356.012541	322.500587	33.51195396	288.9886331	violet		545
FUN_028623	357.2862838	322.4530358	34.833248	287.6197878	violet		1583
FUN_035512	357.8675001	322.2257479	35.64175217	286.5839957	greenyellow		1941
FUN_029168	363.8933249	322.1663354	41.72698954	280.4393458	greenyellow	SMC4	1621
FUN_026836	352.6917723	321.7016789	30.99009346	290.7115854	violet		1476
FUN_041929	367.1298966	321.6576779	45.4722187	276.1854592	greenyellow	KIFC1	2270
FUN_019548	331.9333135	321.6258601	10.30745333	311.3184068	orange		1123
FUN_027758	336.1037656	321.6218507	14.48191486	307.1399358	orange	EFCAB14	1542
FUN_030894	341.727059	321.5333265	20.19373254	301.339594	orange		1717
FUN_034257	347.058122	321.4751272	25.58299479	295.8921324	greenyellow		1899
FUN_012878	353.4922005	321.4026683	32.08953221	289.3131361	violet		746
FUN_012189	358.0166855	321.247298	36.76938755	284.4779104	violet		708
FUN_004890	354.340208	321.0269593	33.31324863	287.7137107	orange	UNC93A_1	335
FUN_027584	361.7761908	320.9599467	40.8162441	280.1437027	violet	BIRC7_9	1523
FUN_036948	364.5711817	320.6748196	43.89636202	276.7784576	violet	BIRC2_47	2008
FUN_014591	364.548819	320.6172007	43.93161836	276.6855823	violet		828
FUN_014527	331.6122125	320.5219444	11.09026816	309.4316762	orange	SPTAN1	823
FUN_025469	337.0683694	320.3677063	16.7006631	303.6670432	orange		1422
FUN_038737	333.8942332	320.1783814	13.71585178	306.4625297	orange		2098
FUN_010791	348.3786304	319.9671994	28.41143103	291.5557683	greenyellow		636
FUN_011170	354.8204604	319.9246681	34.89579232	285.0288758	violet		662
FUN_017763	347.7924507	319.5997552	28.19269554	291.4070597	violet		1024
FUN_017361	348.7147337	319.3530515	29.36168222	289.9913693	violet		1007
FUN_023224	334.3859397	319.266688	15.11925169	304.1474363	orange	EXT2	1322
FUN_043268	340.6810779	319.2018522	21.47922562	297.7226266	orange	BRMS1L	2332
FUN_040365	345.2397143	319.1678067	26.07190763	293.095899	orange		2191
FUN_008530	341.3927209	318.9815415	22.41117946	296.570362	greenyellow		545
FUN_018224	352.1192874	318.9110327	33.20825478	285.7027779	violet		1042
FUN_042260	348.2492103	318.8349201	29.41429021	289.4206299	orange		2296
FUN_012729	328.6144982	318.7130373	9.901460871	308.8115765	orange	PDE1C	735
FUN_015066	344.4799013	318.6748553	25.80504604	292.8698092	greenyellow	ARHGAP19_1	865
FUN_043159	355.5726993	318.5921802	36.98051906	281.6116611	violet		2330
FUN_032626	344.6007037	318.5687664	26.03193734	292.536829	violet	unc-93_3	1802
FUN_014773	364.2492915	318.4342764	45.81501514	272.6192613	greenyellow	CASC5	846
FUN_026103	334.6079922	318.2280345	16.37995774	301.8480768	orange		1434
FUN_003677	325.9262291	318.2075636	7.718665573	310.488898	orange	HTR7_1	277
FUN_019759	345.4952674	318.0173539	27.47791357	290.5394403	violet		1140
FUN_019583	357.5743711	317.2947821	40.27958901	277.0151931	greenyellow		1123
FUN_020906	342.5985007	317.1194257	25.479075	291.6403507	violet		1196
FUN_008577	351.391165	316.7495951	34.64156993	282.1080252	violet		546
FUN_001680	345.6084007	316.7140233	28.89437738	287.8196459	greenyellow	MEC2_4	152
FUN_029619	357.3004755	316.3622212	40.93825428	275.4239669	violet		1664
FUN_024324	356.6768546	316.3306996	40.34615503	275.9845445	greenyellow	KIF4A_2	1369
FUN_003629	366.6297993	316.205422	50.42437732	265.7810446	greenyellow	ANP32A	273
FUN_044847	360.6288897	316.1662418	44.46264789	271.7035939	greenyellow	NUSAP1	2350
FUN_010159	331.028459	316.1543927	14.87406626	301.2803264	orange	CACNA2D1	614
FUN_021538	348.1084777	315.9627406	32.14573712	283.8170035	violet		1219
FUN_040428	341.7975477	315.8005789	25.99696874	289.8036102	violet		2194
FUN_017694	348.219029	315.7356836	32.48334546	283.2523381	violet		1018
FUN_027934	342.3091032	315.4161723	26.89293092	288.5232413	violet		1550
FUN_030680	344.9133763	315.2278182	29.68555803	285.5422602	greenyellow		1702
FUN_003116	350.538378	314.8839521	35.65442588	279.2295263	violet		236
FUN_037059	338.0337947	314.829893	23.2039017	291.6259913	greenyellow	HIRIP3	2018
FUN_030116	340.841214	314.7516989	26.0895151	288.6621838	violet		1691
FUN_017921	328.7149131	314.6898884	14.02502463	300.6648638	orange	FAM21A	1028
FUN_019210	335.3022329	314.3441962	20.95803668	293.3861596	orange		1103
FUN_005625	352.0873943	314.1922612	37.89513303	276.2971282	greenyellow	TOPBP1	379
FUN_002949	341.0069247	313.660523	27.34640168	286.3141213	violet	MUC3A_2	226
FUN_023323	319.0965651	313.5252767	5.571288353	307.9539884	orange		1324
FUN_039758	329.1255654	313.238911	15.88665439	297.3522566	orange		2160
FUN_035165	340.7474933	313.1400799	27.60741337	285.5326666	orange	nAChRa4_3	1920
FUN_042924	340.7941819	312.0592037	28.73497815	283.3242256	violet		2323
FUN_042213	320.2969536	312.0375062	8.259447458	303.7780587	orange	CASPS7_4	2289
FUN_009513	332.4495158	311.9547879	20.49472788	291.4600601	orange		588
FUN_039496	326.23989	311.8764425	14.36344753	297.512995	orange		2146
FUN_043529	331.5922457	311.7144453	19.87780045	291.8366448	orange	FNDC5	2337
FUN_036046	354.4793364	310.9663567	43.51297969	267.4533771	greenyellow	MEC2_10	1961
FUN_018384	340.1604407	310.8825348	29.27790586	281.6046289	greenyellow		1050
FUN_032843	343.1739409	310.8523231	32.32161777	278.5307054	greenyellow		1815
FUN_023973	320.0148722	310.7239556	9.290916646	301.4330389	orange	MSI1	1349
FUN_021711	330.0725664	310.6448679	19.4276985	291.2171694	orange	NUCB2	1227
FUN_022648	319.4707014	310.5309754	8.939725941	301.5912495	orange	GLRA3_3	1292
FUN_008152	327.1834825	310.1826219	17.00086066	293.1817612	orange		521
FUN_016017	335.9677953	310.0527107	25.91508461	284.1376261	orange		922
FUN_039762	345.8003079	309.7041324	36.09617546	273.6079569	greenyellow	OMA1_1	2160
FUN_042005	345.7702579	309.6926019	36.07765606	273.6149458	greenyellow		2271
FUN_007198	328.2393752	309.5233139	18.71606129	290.8072526	orange		469
FUN_024155	315.2976346	309.5040454	5.793589198	303.7104562	orange		1359
FUN_024514	343.0810026	309.4761982	33.60480434	275.8713939	orange		1384
FUN_006188	320.1415511	309.4497327	10.69181841	298.7579142	orange	TXNDC9	418
FUN_026699	326.9642493	309.0957059	17.86854335	291.2271626	orange		1466
FUN_033012	321.4232308	308.7187062	12.70452463	296.0141815	orange		1818
FUN_024100	338.5621693	308.2991353	30.26303406	278.0361012	violet		1357
FUN_036517	355.0270424	308.1653853	46.86165708	261.3037283	violet		1979
FUN_006455	315.6148535	307.9465574	7.668296081	300.2782614	orange		433
FUN_028780	332.1118147	307.4810949	24.63071979	282.8503752	greenyellow	CCNB1IP1	1594
FUN_008020	321.0444523	307.2330327	13.81141962	293.421613	orange	CCDC64	520
FUN_037805	333.6256233	307.154781	26.47084236	280.6839386	violet		2057
FUN_013760	343.6152333	307.1045362	36.51069716	270.593839	violet		773
FUN_027074	319.6031352	306.9376159	12.66551937	294.2720965	orange	PPP1CC	1502
FUN_001310	322.9234087	306.8635003	16.05990835	290.803592	orange		127
FUN_029783	341.802508	306.5920753	35.21043272	271.3816426	greenyellow		1672
FUN_022497	342.7862087	306.1882305	36.59797819	269.5902524	violet		1279
FUN_014574	322.8344066	305.8983516	16.93605495	288.9622967	orange	NOS1AP_1	823
FUN_016466	319.588421	305.8911666	13.69725442	292.1939121	orange	MTMR9	954
FUN_023278	321.0452831	305.8350625	15.21022055	290.624842	orange	FUT8_2	1324
FUN_011683	319.7225425	305.8338537	13.88868879	291.9451649	orange		683
FUN_043336	356.9729101	305.6948558	51.27805435	254.4168014	greenyellow	RIF1	2333
FUN_046932	315.0386844	305.6768737	9.36181066	296.3150631	orange	eat-18_3	218
FUN_035041	338.1279494	305.6294967	32.49845271	273.131044	greenyellow	TTC13	1919
FUN_026818	356.0990043	305.557248	50.54175633	255.0154916	violet		1475
