## Supplemental Figures, Files, and Tables for "Mitonuclear sex determination? Empirical evidence from bivalves": TableS1.csv

Identifier	Catalog Number	Sex	Read Pairs	Average Coverage	SRA Accession
PohiBra044	UF439481	F	58,350,439	7.97	SRR23199388
PohiBra045	UF439481	F	67,261,670	9.04	SRR23199387
PohiBra066	UF439526	F	79,963,438	10.5	SRR23199382
PstrBra076	UF439537	F	84,762,829	10.18	SRR23195562
PstrBra077	UF439537	F	77,287,060	9.13	SRR23199381
PohiBra080	JBFMC10001.1	F	77,664,409	5.96	SRR23195561
PohiBra082	JBFMC10001.3	F	47,614,524	6.12	SRR23195574
PohiBra083	JBFMC10001.4	F	48,680,429	6.76	SRR23195569
PohiBra086	JBFMC10001.7	F	42,693,276	5.95	SRR23195568
PohiBra088	JBFMC10001.9	F	53,112,116	6.98	SRR23195567
PohiBra089	JBFMC10001.10	F	57,256,737	7.35	SRR23195566
PohiBra034	UF439475	M	58,026,465	7.46	SRR23199380
PohiBra037	UF439478	M	51,818,852	6.95	SRR23199379
PohiBra042	UF439479	M	59,882,560	7.6	SRR23199378
PohiBra043	UF439480	M	67,362,800	8.66	SRR23199377
PohiBra064	UF439526	M	71,452,220	9.36	SRR23199376
PohiBra065	UF439526	M	53,005,605	6.94	SRR23199375
PstrBra078	UF439538	M	62,447,006	8.35	SRR23199386
PstrBra079	UF439538	M	53,047,125	7.21	SRR23199385
PohiBra081	JBFMC10001.2	M	56,511,429	7.44	SRR23195565
PohiBra084	JBFMC10001.5	M	59,138,774	8.12	SRR23195560
PohiBra085	JBFMC10001.6	M	55,676,181	6.64	SRR23199384
