## Supplemental Figures, Files, and Tables for "Mitonuclear sex determination? Empirical evidence from bivalves": TableS2.csv

Identifier	Catalog Number	Sex	Tissue	Read Pairs	SRA Accession
PohiBra080	JBFMC10001.1	F	Gonad	36,188,049	SRR23195577
PohiBra083	JBFMC10001.4	F	Gonad	84,972,742	SRR23195576
PohiBra086	JBFMC10001.7	F	Gonad	25,098,947	SRR23195575
PstrBra093	JBFMC11050.1	F	Gonad	44,017,707	SRR23195573
PstrBra094	JBFMC11050.2	F	Gonad	34,174,630	SRR23195572
PstrBra098	JBFMC11050.6	F	Gonad	26,670,971	SRR23195571
PohiBra081	JBFMC10001.2	M	Pool-seq	118,108,433	SRR23195563
PohiBra081	JBFMC10001.2	M	Gonad	30,831,014	SRR23195564
PohiBra084	JBFMC10001.5	M	Gonad	32,598,290	SRR23195570
PohiBra085	JBFMC10001.6	M	Gonad	28,416,510	SRR23199383
