## Supplemental Figures, Files, and Tables for "Mitonuclear sex determination? Empirical evidence from bivalves": TableS3.csv

Busco Category	Smith, 2021 (Metazoan/Mollusca)	This Study (Metazoan/Mollusca)
Complete	713/3480 (74.7%/65.7%)	903/4685 (94.7%/88.5%)
Complete and single-copy	704/3400 (73.8%/64.2%)	890/4585 (93.3%/86.6%)
Complete and duplicated	9/80 (0.9%/1.5%)	13/100 (1.4%/1.9%)
Fragmented	67/212 (7.0%/4.0%)	13/76 (1.4%/1.4%)
Missing	174/1603 (18.3%/30.3%)	38/534 (3.9%/10.1%)
