## Supplemental Figures, Files, and Tables for "Mitonuclear sex determination? Empirical evidence from bivalves": TableS4.csv

Identifier	Catalog Number	Sex	Reads	SRA Accession
PohiBra088	JBFMC10001.9	F	26,607,716	SRR23195559
PohiBra089	JBFMC10001.10	F	48,128,096	SRR23195582
PstrBra093	JBFMC11050.1	F	35,779,657	SRR23195581
PohiBra084	JBFMC10001.5	M	17,898,096	SRR23195580
PohiBra090	JBFMC10000.1	M	32,607,712	SRR23195579
PohiBra091	JBFMC10000.2	M	32,894,931	SRR23195578
