## Supplemental Figures, Files, and Tables for "Mitonuclear sex determination? Empirical evidence from bivalves": TableS5.csv

mt-sncRNA	mt-sncRNA_sequence	mt-sncRNA_location	target_ID	target_annotation	log2FoldChange	padj	kWithin	module
F-1	AAAGGATCCTCGGAGAATATTTG	tRNA-Ser	FUN_013782	TTLL12	0.598048228	0.2226441	16.17272584	cyan
F-10	CGCCCAATAAACTAATATATCC	16S	FUN_046420	INHBC (K22688)	-1.128939122	0.292744108	39.98113946	orange
F-11	CTACCAACCTCTGCTCACC	16S	FUN_036444	KRAB (K09228)	-0.236038515	0.736413283	NA	NA
F-12	ATGCCTGCCCAGTGAAACT	16S	FUN_046154	LRRC69	0.807190907	0.24037772	NA	NA
F-12	ATGCCTGCCCAGTGAAACT	16S	FUN_029793	WASHC5	-0.345071259	0.691464673	8.503720473	grey60
F-13	ATTGGAGGCCAGTGAAT	16S	FUN_014625	PSAT1_2	-0.827632793	0.406307678	12.42822307	yellow
F-13	ATTGGAGGCCAGTGAAT	16S	FUN_045184	Hypothetical	0.276863019	0.451424334	16.84636216	darkred
F-13	ATTGGAGGCCAGTGAAT	16S	FUN_034967	PGAP4 (K26235)	-0.359718492	0.783396079	NA	NA
F-13	ATTGGAGGCCAGTGAAT	16S	FUN_035542	CENPP (K11508)	0.227256776	0.796426576	41.42580262	cyan
F-13	ATTGGAGGCCAGTGAAT	16S	FUN_033818	CASPS7_3	-0.730453628	0.849526873	NA	NA
F-14	AAACTTGATAAGGACCAA	16S	FUN_044804	SH3PXD2 (K24032)	1.158669195	0.255762952	NA	NA
F-14	AAACTTGATAAGGACCAA	16S	FUN_021013	CBR1 (K00079)	-0.591786331	0.391512548	26.62642626	violet
F-15	CGATGTTGGCTTAAGGATAT	16S	FUN_001808	TRIM71 (K12035)	-1.134391649	0.032912139	18.0379039	green
F-15	CGATGTTGGCTTAAGGATAT	16S	FUN_024018	NUM1 (F17978)	-4.546371742	0.336887134	NA	NA
F-15	CGATGTTGGCTTAAGGATAT	16S	FUN_046977	Hypothetical	-0.504614437	0.342827153	21.90689081	tan
F-15	CGATGTTGGCTTAAGGATAT	16S	FUN_002485	Hypothetical	-4.214213481	0.470721668	NA	NA
F-16	ACGAGCTGAGTTAAGACC	16S	FUN_006500	ENO4	0.496760404	0.639073242	57.07949029	darkred
F-16	ACGAGCTGAGTTAAGACC	16S	FUN_011354	UBE3C	-0.170397198	0.76986197	7.574535506	darkgreen
F-16	ACGAGCTGAGTTAAGACC	16S	FUN_041228	NUDCD1	-0.193191886	0.779929721	29.44557614	darkgreen
F-16	ACGAGCTGAGTTAAGACC	16S	FUN_002730	LRRC63	-0.069738832	0.97054337	NA	NA
F-17	TAATACCATTGACTTAG	tRNA-Leu	FUN_002302	Hypothetical	-2.34930684	0.118439238	NA	NA
F-17	TAATACCATTGACTTAG	tRNA-Leu	FUN_033435	RPL14	0.456192513	0.387279626	69.31716815	cyan
F-17	TAATACCATTGACTTAG	tRNA-Leu	FUN_032195	Hypothetical	0.775517341	0.411557315	91.94868252	lightyellow
F-17	TAATACCATTGACTTAG	tRNA-Leu	FUN_028739	TSC1	0.188506192	0.72588966	10.86631182	red
F-17	TAATACCATTGACTTAG	tRNA-Leu	FUN_041498	IDH3G	0.032917687	0.971952642	4.391773649	royalblue
F-18	CTAAACACTTACTTGCCACC	tRNA-Leu	FUN_035205	ENDOD1 (K15049)	-3.830688475	0.012511784	NA	NA
F-18	CTAAACACTTACTTGCCACC	tRNA-Leu	FUN_030754	ENDOD1 (K15049)	-7.147058945	0.033692545	NA	NA
F-19	TAGCAATTGGCTGTTACC	tRNA-Asn	FUN_015812	SOD1 (K04565)	-2.374309277	0.007717018	164.3965585	violet
F-19	TAGCAATTGGCTGTTACC	tRNA-Asn	FUN_045759	PKHD1L1_1	1.8256291	0.183927364	8.597933199	greenyellow
F-19	TAGCAATTGGCTGTTACC	tRNA-Asn	FUN_032991	BICD (K18739)	-0.525501269	0.289114299	31.81640776	black
F-19	TAGCAATTGGCTGTTACC	tRNA-Asn	FUN_040311	NPFFR2 (K08375)	-2.367550362	0.36400133	NA	NA
F-19	TAGCAATTGGCTGTTACC	tRNA-Asn	FUN_016882	Hypothetical	0.695874794	0.374284942	NA	NA
F-19	TAGCAATTGGCTGTTACC	tRNA-Asn	FUN_033776	LRRC36 (K16594)	0.153058214	0.80826407	31.9680736	cyan
F-19	TAGCAATTGGCTGTTACC	tRNA-Asn	FUN_006148	CALM (K02183)	-3.908313614	NA	NA	NA
F-2	CCTTTCACTTTTCTCCA	tRNA-Ser	FUN_036201	CHD1	-0.278162693	0.651900288	24.13273016	magenta
F-2	CCTTTCACTTTTCTCCA	tRNA-Ser	FUN_009397	SLCO4A1_4	-0.703878025	0.708480502	NA	NA
F-2	CCTTTCACTTTTCTCCA	tRNA-Ser	FUN_026587	Hypothetical	-1.117298289	NA	NA	NA
F-20	CAGGAAATAGTTTAAGT	tRNA-Pro	FUN_045256	PLK4	1.713381943	0.0448517	169.3416581	greenyellow
F-20	CAGGAAATAGTTTAAGT	tRNA-Pro	FUN_004497	Hypothetical	-5.619313191	0.051649614	NA	NA
F-20	CAGGAAATAGTTTAAGT	tRNA-Pro	FUN_021881	BTBD6_4	-1.575128205	0.453419975	NA	NA
F-20	CAGGAAATAGTTTAAGT	tRNA-Pro	FUN_018863	WARS1_1	-0.287362642	0.508936995	33.42206914	black
F-20	CAGGAAATAGTTTAAGT	tRNA-Pro	FUN_042609	MEIOB (K22420)	0.205708967	0.825307164	14.01226212	cyan
F-20	CAGGAAATAGTTTAAGT	tRNA-Pro	FUN_043305	MRPS10	0.00901074	0.990222376	3.209808598	violet
F-21	GCCACACTAATTTTCTGACC	tRNA-Pro	FUN_026260	KRAB (K09228)	1.071050576	0.007814823	166.8304914	greenyellow
F-22	TGAAAGCTAGTGATCTGT	tRNA-Gln	FUN_013558	Hypothetical	-0.156982129	0.815019939	21.17527673	red
F-22	TGAAAGCTAGTGATCTGT	tRNA-Gln	FUN_046791	Hypothetical	0.236163365	NA	NA	NA
F-22	TGAAAGCTAGTGATCTGT	tRNA-Gln	FUN_033589	FGFR1 (K04362)	-2.459893569	NA	NA	NA
F-23	TGTCTTGTAGTATATATT	tRNA-Cys	FUN_029154	TFPI (K03909)	-6.711096497	3.17E-09	53.30330227	darkturquoise
F-23	TGTCTTGTAGTATATATT	tRNA-Cys	FUN_033846	G2E3_6	-1.018414968	0.221411312	35.15923401	purple
F-23	TGTCTTGTAGTATATATT	tRNA-Cys	FUN_032633	HEXA_B (K12373)	0.369303399	0.333742578	95.59302472	greenyellow
F-23	TGTCTTGTAGTATATATT	tRNA-Cys	FUN_018141	BAG3 (K09557)	-0.662310315	0.35695766	93.79608676	orange
F-23	TGTCTTGTAGTATATATT	tRNA-Cys	FUN_042625	METTL22	0.458855552	0.591863027	NA	NA
F-24	TACTAGTACAACTGCCT	tRNA-Gly	FUN_009687	DSTYK (K16288)	-3.873735627	0.160853049	NA	NA
F-24	TACTAGTACAACTGCCT	tRNA-Gly	FUN_036840	EMC1	-0.527403196	0.593737141	142.5740909	orange
F-24	TACTAGTACAACTGCCT	tRNA-Gly	FUN_043397	HOMER2	-0.031336551	0.971952642	40.17661942	magenta
F-24	TACTAGTACAACTGCCT	tRNA-Gly	FUN_028315	OTOL1_2	-0.569077913	NA	NA	NA
F-3	AGTAGGGTAAGCTAAGC	tRNA-Met	FUN_041466	MKLN1	0.326684598	0.722712796	NA	NA
F-3	AGTAGGGTAAGCTAAGC	tRNA-Met	FUN_015171	CEP192 (K16725)	0.219489343	0.758558144	9.828713958	greenyellow
F-4	AAAAGACTACAAGATTAACT	12S	FUN_024614	MRC (K06560)	-1.033370674	0.057529839	42.78406743	black
F-4	AAAAGACTACAAGATTAACT	12S	FUN_030139	CFAP298 (K24229)	0.355155861	0.670702965	14.01508071	grey60
F-4	AAAAGACTACAAGATTAACT	12S	FUN_002445	MAO (K00274)	0.252326024	0.713747762	13.15690874	darkorange
F-4	AAAAGACTACAAGATTAACT	12S	FUN_025072	ISPD (K21031)	-0.253101873	0.88505418	NA	NA
F-4	AAAAGACTACAAGATTAACT	12S	FUN_019562	NAGPA (K01125)	-0.106447125	0.901546024	8.285858253	red
F-5	ACTACTGTGTGGCCTAACC	12S	FUN_002475	TRPM2 (K04977)	2.382479698	2.17E-08	250.5732271	greenyellow
F-5	ACTACTGTGTGGCCTAACC	12S	FUN_011583	NUP155 (K14312)	0.938412339	0.006654566	245.5980316	greenyellow
F-5	ACTACTGTGTGGCCTAACC	12S	FUN_002604	PAAF1	-0.807576525	0.156145147	28.14199356	yellow
F-5	ACTACTGTGTGGCCTAACC	12S	FUN_017667	DCDC2	0.21540583	0.864462717	78.88357351	darkred
F-6	CAATGTGGCGGTGCTTTA	12S	FUN_047205	Hypothetical	0.026570076	0.989975305	NA	NA
F-7	AAGGTTGAATGAAAGAGGAC	12S	FUN_001843	GSTK1	1.058787579	0.07856232	155.351801	greenyellow
F-7	AAGGTTGAATGAAAGAGGAC	12S	FUN_015306	Hypothetical	-2.590199471	0.114249635	161.792221	orange
F-7	AAGGTTGAATGAAAGAGGAC	12S	FUN_042608	Hypothetical	-0.415016858	0.44801333	27.50775631	yellow
F-7	AAGGTTGAATGAAAGAGGAC	12S	FUN_042927	Hypothetical	-0.583353265	0.608300107	65.1959333	violet
F-7	AAGGTTGAATGAAAGAGGAC	12S	FUN_022316	KCNIP (K23855)	-2.874681677	NA	NA	NA
F-8	CATGCAAACCTGAACAAGA	12S	FUN_007923	Hypothetical	2.352963934	0.003799867	211.5350527	greenyellow
F-8	CATGCAAACCTGAACAAGA	12S	FUN_039517	FANCE (K10892)	2.036408657	0.008460029	222.6313728	greenyellow
F-8	CATGCAAACCTGAACAAGA	12S	FUN_033430	Hypothetical	1.123437774	0.077105557	84.07397339	greenyellow
F-8	CATGCAAACCTGAACAAGA	12S	FUN_033966	INPP1	-0.753236377	0.225568192	162.7062448	orange
F-8	CATGCAAACCTGAACAAGA	12S	FUN_016894	IARS2	0.566008646	0.340048375	126.408333	greenyellow
F-8	CATGCAAACCTGAACAAGA	12S	FUN_021382	Hypothetical	-2.275856369	0.467083898	NA	NA
F-8	CATGCAAACCTGAACAAGA	12S	FUN_021805	NUDT18	0.219600972	0.75114852	53.28824717	darkred
F-8	CATGCAAACCTGAACAAGA	12S	FUN_005486	TRPV6 (K04975)	-0.386778413	0.82638465	NA	NA
F-9	AAGGTAACCCTCCAAAGCTCCA	tRNA-Lys	FUN_022741	SDF2	-0.551018475	0.48339548	7.460399137	yellow
M-1	AGGGGAATGGCAGAAAAGC	tRNA-Leu	FUN_004991	PIPOX (K00301)	-2.765015729	0.025440057	45.60964283	violet
M-1	AGGGGAATGGCAGAAAAGC	tRNA-Leu	FUN_029868	CARNS1_4	1.202618747	0.07583208	33.14373964	greenyellow
M-1	AGGGGAATGGCAGAAAAGC	tRNA-Leu	FUN_011807	TOPORS (K10631)	0.14314164	0.836038457	10.28831267	darkred
M-1	AGGGGAATGGCAGAAAAGC	tRNA-Leu	FUN_013869	Hypothetical	2.632354741	NA	NA	NA
M-2	TGAAGGGTAGTGTAATATTT	tRNA-Gln	FUN_044699	ISOC1	-0.546790544	0.396418697	16.7138212	darkgreen
M-3	CTGTTAACCAGTAGACCGTAAC	tRNA-Asn	FUN_037411	ATP5D	0.356533421	0.550540095	50.60718131	greenyellow
M-4	AGATACCTGCCAGTCTGAA	16S	FUN_022351	POLR2B	-0.708543	0.074605392	93.81512691	yellow
M-4	AGATACCTGCCAGTCTGAA	16S	FUN_043315	VTI1B	-0.782741666	0.091024293	26.20265613	darkturquoise
M-4	AGATACCTGCCAGTCTGAA	16S	FUN_021787	SND1	-0.320765969	0.535026831	8.256103734	darkturquoise
M-5	TGGAGAGCTACTATTAACAACCACACA	16S	FUN_005017	CADPS2	-0.674175288	0.536603284	NA	NA
M-6	AGAAGATCGGGAGCATATCTGCCTTGA	tRNA-Ser	FUN_031418	Hypothetical	NA	NA	NA	NA
M-7	GAGAAATGGTAGACCAATCTGGGACG	tRNA-Ser	FUN_018779	RMI1	0.8703985	0.389002019	80.85618973	cyan
M-8	ATAATCACTTTACATCGGACTTTCG	tRNA-Glu	FUN_034206	AXDND1	0.454545566	0.748087426	61.46006593	darkred
M-9	AAGATGCGTAGAATATGGA	M-ORF	FUN_044554	GCNT1	-4.798960154	0.027560808	442.7063267	orange
